# Cell wall carbohydrate dynamics during the differentiation of infection structures by the apple scab fungus, *Venturia inaequalis*

**DOI:** 10.1101/2022.09.21.508768

**Authors:** Mercedes Rocafort, Vaibhav Srivastava, Joanna K. Bowen, Sara M. Díaz-Moreno, Vincent Bulone, Kim M. Plummer, Paul W. Sutherland, Marilyn A. Anderson, Rosie E. Bradshaw, Carl H. Mesarich

**Author notes:** Corresponding author: Carl H. Mesarich. Postal address: School of Agriculture and Environment, Massey University, Private Bag 11222, Palmerston North 4442, New Zealand. College of Medicine and Public Health, Flinders University, Bedford Park, South Australia 5042, Australia (Vincent Bulone).

## Abstract

Scab, caused by the biotrophic fungal pathogen *Venturia inaequalis*, is the most economically important disease of apples. During infection, *V. inaequalis* colonizes the subcuticular host environment, where it develops specialized infection structures called runner hyphae and stromata. These structures are thought to be involved in nutrient acquisition and effector (virulence factor) delivery, but also give rise to conidia that further the infection cycle. Despite their importance, very little is known about how these structures are differentiated. Likewise, nothing is known about how these structures are protected from host defences or recognition by the host immune system. To better understand these processes, we first performed a glycosidic linkage analysis of sporulating tubular hyphae from *V. inaequalis* developed in culture. This analysis revealed that the *V. inaequalis* cell wall is mostly composed of glucans (44%) and mannans (37%), whereas chitin represents a much smaller proportion (4%). Next, we used transcriptomics and confocal laser scanning microscopy to provide insights into the cell wall carbohydrate composition of runner hyphae and stromata. These analyses revealed that, during subcuticular host colonization, genes of *V. inaequalis* putatively associated with the biosynthesis of immunogenic carbohydrates, such as chitin and β-1,6-glucan, are down-regulated relative to growth in culture, while on the surface of runner hyphae and stromata, chitin is deacetylated to the less immunogenic carbohydrate, chitosan. These changes are anticipated to enable the subcuticular differentiation of runner hyphae and stromata by *V. inaequalis*, as well as to protect these structures from host defences and recognition by the host immune system.

**Importance:** Plant-pathogenic fungi are a major threat to food security. Among these are subcuticular pathogens, which often cause latent asymptomatic infections, making them difficult to control. A key feature of these pathogens is their ability to differentiate specialized subcuticular infection structures that, to date, remain largely understudied. This is typified by *Venturia inaequalis*, which causes scab, the most economically important disease of apples. In this study, we show that, during subcuticular host colonization, *V. inaequalis* down-regulates genes associated with the biosynthesis of two immunogenic cell wall carbohydrates, chitin and β-1,6-glucan, and coats its infection structures with a less-immunogenic carbohydrate, chitosan. These changes are anticipated to enable subcuticular host colonization by *V. inaequalis* and provide a foundation for understanding subcuticular host colonization by other plant-pathogenic fungi. Such an understanding is important, as it may inform the development of novel control strategies against subcuticular plant-pathogenic fungi.
