## Supplementary File 1 for "Cell wall carbohydrate dynamics during the differentiation of infection structures by the apple scab fungus, *Venturia inaequalis*"

### Sheet: Cell_Wall_TPM
						Expression average from four biological replicates. Transcripts per million (TPM)
Gene ID	Gene name	Enzyme	CAZyme	EC	Classification	12 hpi	24 hpi	2 dpi	3 dpi	5 dpi	7 dpi	CM Surface (7 dpi)
g10198	NA	α-1,4 polygalactosaminidase	GH114	EC 3.2.1.109	Galactose metabolism	8291011735	5187892529	389957811125	94017788135	27543396275	22880672585	754317957175
g10200	NA	N-acetylgalactosamine deacetylase	CBM87+CE18	EC 3.5.1.-	Galactose metabolism	108250848795	820036131375	11663218633	300458252425	109390682315	753998895975	525874917275
g10540	NA	α-1,4 polygalactosaminidase	N	EC 3.2.1.109	Galactose metabolism	5319420752625	34771179333	14724723305	360469657025	15343784835	16447583105	178601776475
g10633	NA	α-1,4 polygalactosaminidase	GH114	EC 3.2.1.109	Galactose metabolism	7769348592	394486382125	554555833125	657705382875	1200141708575	181534614	316460488875
g10636	NA	N-acetylgalactosamine deacetylase	CBM87+CE18	EC 3.5.1.-	Galactose metabolism	336926678975	1837412779	321399849375	62088205075	1039431521525	1516408365	155762886975
g11212	NA	α-1,4 polygalactosaminidase	N	EC 3.2.1.109	Galactose metabolism	0	0	24171454135	9806055785	37133334675	0	70138478575
g11584	NA	α-1,4 polygalactosaminidase	N	EC 3.2.1.109	Galactose metabolism	739177191475	0	151558063125	90777496825	6580999035	68547424725	67117754175
g12874	NA	α-1,4-galactosaminogalactan hydrolase	GH135	EC 3.2.1.-	Galactose metabolism	597742695275	489417923475	560414091775	1587132959525	112269122195	1567120837175	1224081806325
g14735	NA	inositol 3-α-galactosyltransferase	GT8	EC:2.4.1.123	Galactose metabolism	118691576235	933623250725	78804083875	209416284325	311081843575	6098656213	147232917775
g14884	NA	α-1,4 polygalactosaminidase	GH114	EC 3.2.1.109	Galactose metabolism	2472671118	518144057925	621546577025	3186998512	392344444575	4856631664	379390457425
g18523	NA	α-1,4-galactosaminogalactan hydrolase	GH135	EC 3.2.1.-	Galactose metabolism	732923891375	1209727416375	39794281395	1801158225	108043053525	485944519	2688952405
g18524	NA	α-1,4-galactosaminogalactan hydrolase	GH135	EC 3.2.1.-	Galactose metabolism	12190939115	10197735467	64462528	2175250143	1751015470125	162073418575	61530985365
g20195	NA	endo-β-1,6-galactanase	GH5_16	EC 3.2.1.164	Galactose metabolism	6470577415	122350311335	22196997015	438134142	37889776695	3022687505	475699480575
g20532	NA	α-1,4 polygalactosaminidase	GH114	EC 3.2.1.109	Galactose metabolism	14629247685	1037072668925	4661841378	1811149214225	353431346275	71847343565	67396686675
g20534	NA	N-acetylgalactosamine deacetylase	CBM87+CE18	EC 3.5.1.-	Galactose metabolism	9602975499	6276844391	342917827175	492932126725	44539204475	12935086455	732088189475
g21461	NA	β-Galactosidase	GH2	EC 3.2.1.23	Galactose metabolism	26954272405	239851190775	28953606055	292165093575	29572189675	2857165037	4899813176
g22413	NA	α-1,4 polygalactosaminidase	GH114	EC 3.2.1.109	Galactose metabolism	141782456925	109336465275	1486341149425	4080077486	1000836859675	9498641703	621108548625
g4409	NA	α-1,4 polygalactosaminidase	GH114	EC 3.2.1.109	Galactose metabolism	402196655525	40138517195	782469543525	136221966025	357418037475	33988574875	17642182005
g6405	NA	N-acetylgalactosamine deacetylase	CBM87+CE18	EC 3.5.1.-	Galactose metabolism	1048879316	146722089785	3348806381	75675268295	2655103268	412286033775	348135421425
g9915	NA	α-1,4-galactosaminogalactan hydrolase	GH135	EC 3.2.1.-	Galactose metabolism	17842288615	104562089975	1509209563	3741965092	7505490955	1426630074	1023241175
g10257	NA	glucan endo-1,3-α-glucosidase	GH71	EC:3.2.1.59	Glucose metabolism: α-glucan	177460609775	19197409435	40601915265	965821156	186151536925	28930093175	420279047525
g13401	NA	α-glucosidase	GH31	EC 3.2.1.20	Glucose metabolism: α-glucan	23388908615	711044817	38289438225	113258544125	59876648425	11543105555	151417772925
g16795	NA	α-amylase	GH13	EC 3.2.1.1	Glucose metabolism: α-glucan	1629306748825	11277949017	128701901975	549710822525	12958815605	14429893365	112313362625
g17846	NA	α-amylase	GH13	EC 3.2.1.2	Glucose metabolism: α-glucan	0	7248515125	105224227875	0	40182585775	67155708975	4982520685
g18436	NA	oligo-1,6-glucosidase	GH13_40	EC:3.2.1.10	Glucose metabolism: α-glucan	230234569175	615196581975	1677574641375	1083214378425	134204718775	1440384832	477882735975
g21365	NA	α-amylase	GH13_1	EC:3.2.1.1	Glucose metabolism: α-glucan	0	0	376662272925	222440574525	433708881125	328373451975	2075732123
g23025	NA	1,4-α-glucan branching enzyme	CBM48+GH13_8	EC:2.4.1.18	Glucose metabolism: α-glucan	546166181475	645340650875	67274645585	287794528225	432343292525	853189662025	1254643804
g23451	NA	α-amylase	GH13	EC 3.2.1.3	Glucose metabolism: α-glucan	0	1855134822	404993505425	12673582805	71140706075	145776588475	5879657583
g4310	AGS2	α-1,3-glucan synthase	GH13_22+GT5	EC:2.4.1.183	Glucose metabolism: α-glucan	5403103029	4115290353	1917825308	482666592025	861296156525	16610279025	23163397275
g5073	NA	α-glucosidase	GH31	EC 3.2.1.20	Glucose metabolism: α-glucan	2277624611475	257437257275	325970211625	122658993475	15676219	180468987975	859804055675
g6459	NA	α-amylase	GH13	EC 3.2.1.4	Glucose metabolism: α-glucan	165512655975	9606296888	7420799151	807086068875	1887599855	336139573	4358348791
g6750	NA	oligo-1,6-glucosidase	GH13_40	EC:3.2.1.10	Glucose metabolism: α-glucan	2698552399025	318245013925	65087561455	851937487325	10126650207	10827423266	40781263895
g748	AGS1	α-1,3-glucan synthase	GH13_22+GT5	EC:2.4.1.183	Glucose metabolism: α-glucan	3539620035	325581379425	34557979885	313896907375	4206095687	538143981575	708660700625
g7759	NA	α-glucosidase	GH31	EC:3.2.1.20	Glucose metabolism: α-glucan	779989110775	137621218225	498511366975	352224655625	576332880475	657533107575	259995940025
g7989	NA	α-glucosidase	GH31	EC:3.2.1.20	Glucose metabolism: α-glucan	231883539625	75045969105	783858025675	11292084625	20951175335	18724009185	44690404665
g799	NA	glucan 1,4-α-glucosidase	GH15	EC:3.2.1.3	Glucose metabolism: α-glucan	165402916805	2798662622625	619331209475	88443042805	3186148141	254680490575	127037514675
g8055	NA	glucan 1,4-α-glucosidase	GH15	EC:3.2.1.3	Glucose metabolism: α-glucan	3315092328	18054562795	4456721397	60835480375	772632686175	676911826875	280653652
g8375	NA	glucan endo-1,3-α-glucosidase	GH71	EC:3.2.1.59	Glucose metabolism: α-glucan	0	567198083175	23672826375	70401375795	1099725201075	8560820528	30307220125
g8461	NA	α-amylase	GH13_5	EC:3.2.1.1	Glucose metabolism: α-glucan	443115566375	508341352	7068971963	345949296175	351779162275	321050605375	908246391125
g9497	NA	α-amylase	GH13	EC 3.2.1.5	Glucose metabolism: α-glucan	0	0	0	0	0	0	0
g10405	NA	β-1,3-glucanase	GH128	NA	Glucose metabolism: β-glucan	69750496875	432600256125	67082892525	315689495775	524723424475	664705294625	203680500125
g10523	NA	glucan 1,3-β-glucosidase	GH17	EC 3.2.1.39	Glucose metabolism: β-glucan	240951928775	16778247076	2392920305	177432029725	212492955475	2640430966	3840613485
g11125	NA	β-glycanase	GH16_1	NA	Glucose metabolism: β-glucan	464826890475	172609089525	66182494675	53206359475	1185977593	2944312056	905262619
g11371	NA	β-glucosidase	GH3	EC:3.2.1.21	Glucose metabolism: β-glucan	0	0	172293135725	125592017	905919242275	39356803975	155651242475
g12448	NA	β-glucosidase	GH3 + CBM1	EC:3.2.1.21	Glucose metabolism: β-glucan	25037542745	2950121893	167089039105	444685113725	467920652625	2625270038	119606800175
g12575	NA	β-glucosidase	GH3	EC:3.2.1.21	Glucose metabolism: β-glucan	35194296245	2970463447	323861065025	1712392317	14947192265	15026825265	297037842975
g12776	NA	β-glycanase	GH16	NA	Glucose metabolism: β-glucan	1447905154725	1100209243	3244680115	15415059157	209226589775	310245910525	3331903457
g12810	NA	β-glucosidase	GH5_12	EC 3.2.1.21	Glucose metabolism: β-glucan	202865422225	279223322675	2533648963	158549142175	18906147755	229548844575	37867197635
g13294	NA	SUN family β-glucosidase	GH132	EC:3.2.1.-	Glucose metabolism: β-glucan	153896278535	109919083685	1338281078475	48134422095	2000142438	159996763375	336289125575
g13827	NA	β-glycanase	GH16_1	NA	Glucose metabolism: β-glucan	42074427525	1378026129325	18392136448	14786294285	139845949875	595469300325	54196375105
g14142	NA	glucan 1,3-β-glucosidase	GH5_9	EC:3.2.1.58	Glucose metabolism: β-glucan	19872637525	10628635047	960394465725	1120460646	1104923437075	13326831715	870359853025
g15107	NA	β-glycanase	CBM18+GH16_19	NA	Glucose metabolism: β-glucan	312340724875	237263739025	215626609125	68957673015	15864596495	142009231475	16294963615
g15667	NA	endo-1,3(4)-β-glucanase	GH81	EC:3.2.1.6	Glucose metabolism: β-glucan	375752035	52491637995	4032603498	492684516525	545495276875	665974700175	75992321355
g15895	NA	β-1,4-glucosidase	GH1	EC 3.2.1.21	Glucose metabolism: β-glucan	753788818175	6110253276	61601603115	294554512825	834315134475	672674048975	4815051265
g16125	NA	glucan 1,3-β-glucosidase	GH5_9	EC:3.2.1.58	Glucose metabolism: β-glucan	1829546362	2860968786	143344100675	43233700205	413760579675	371455356075	117632426725
g16192	NA	endo-1,3(4)-β-glucanase	GH81	EC:3.2.1.6	Glucose metabolism: β-glucan	0	0	0	0	0	0	0
g16312	NA	1,3-β-glucan synthase	GT48	EC:2.4.1.34	Glucose metabolism: β-glucan	5920659858	5393336017	541355810025	38391848475	6107896104	6605175305	64055366095
g16315	NA	1,3-β-glucanosyltransferase GAS1	CBM43+GH72	EC:2.4.1.-	Glucose metabolism: β-glucan	182212097	202767020875	186229032375	136049631275	185381889975	162916648175	159041560225
g16534	NA	β-1,3-glucanase	GH128	EC 3.2.1.39	Glucose metabolism: β-glucan	46910069595	300041494025	263874822	809695163175	889779035875	2278833051	296291476975
g16583	NA	β-glucosidase	GH3+CBM1	EC:3.2.1.21	Glucose metabolism: β-glucan	0	179474631875	3416819796	258716608175	86928938555	119893970675	25729330955
g16799	NA	1,3-β-glucanosyltransferase GAS5	GH72	EC:2.4.1.-	Glucose metabolism: β-glucan	650983804975	25057567925	947854391225	581588549175	2103605506	1234039611	40918940625
g16892	NA	β-glucosidase	GH3+CBM1	EC:3.2.1.21	Glucose metabolism: β-glucan	1127465982125	824221952125	2486679068425	12276265975	568429018175	46761162005	856479575
g17641	NA	β-glycanase	GH16_4	NA	Glucose metabolism: β-glucan	182262570975	1285036824825	710507969175	175354045625	123217197875	265218661	89891082825
g1789	NA	glucan endo-1,3-β-D-glucosidase	GH17	EC:3.2.1.39	Glucose metabolism: β-glucan	117447831825	1112854772	725947324675	187465018975	8851247196	135052602225	888788074675
g18088	NA	β-glucosidase	GH3	EC:3.2.1.21	Glucose metabolism: β-glucan	88027154325	15410012835	46227624075	152355142825	207955105325	126255820525	79431081025
g18597	NA	Cellulose synthase	GT2	EC:2.4.1.12	Glucose metabolism: β-glucan	0	0	3356943706	2742470075	3452231925	418884573	65527041875
g19643	NA	β-glycanase	GH16_18	NA	Glucose metabolism: β-glucan	1908752071	1243836947575	200031610225	74587637395	128909691675	135837088775	250649282525
g20363	NA	β-glycanase	GH16_23	NA	Glucose metabolism: β-glucan	34351705455	208014530505	1573772180075	1147732507	1377844395725	201246653525	1530140424
g20991	NA	cellulose synthase (UDP-forming)	GT2	EC:2.4.1.12	Glucose metabolism: β-glucan	50767502725	356858952385	341849936975	2355411485	2452790919	3021283675	702117419075
g21030	NA	β-glucosidase	GH3	EC:3.2.1.21	Glucose metabolism: β-glucan	161455104175	239330051675	624416430875	2473747713	312683511575	25029843205	43348961955
g21262	NA	β-1,3-glucanase	GH64	EC 3.2.1.39	Glucose metabolism: β-glucan	53605227465	133478317175	5961047466	403322257475	256532344175	542143051725	53883911005
g21338	NA	β-1,3-glucanase	GH152	EC 3.2.1.39	Glucose metabolism: β-glucan	5099050676	169235237075	123386002295	462396244425	53265903035	9697737439	1484889474
g21360	NA	1,3-β-glucanosyltransferase GAS5	GH72	EC:2.4.1.-	Glucose metabolism: β-glucan	572270955875	638377091375	7204231507	376493872775	391279174625	4455825878	695124069925
g21471	NA	glucan 1,3-β-glucosidase	GH55	EC:3.2.1.58	Glucose metabolism: β-glucan	149977225	214316191025	46276548715	9924966345	946253024775	1033112297025	3414791092
g21524	NA	SUN family β-glucosidase	GH132	EC:3.2.1.-	Glucose metabolism: β-glucan	0	837785519825	656393386475	198729995175	290277627525	312143652225	104504827175
g21565	NA	β-glycanase	GH16_18	NA	Glucose metabolism: β-glucan	1336139025	190154486575	914485260025	66329523935	1258331707	13477872755	177655511075
g21591	NA	1,3-β-glucanosyltransferase GAS3	GH72	EC:2.4.1.-	Glucose metabolism: β-glucan	9403182166	878968903975	917962026775	50770599315	561881985625	504493753475	1002557520975
g22149	NA	β-1,4-glucosidase	GH1	EC 3.2.1.21	Glucose metabolism: β-glucan	0	0	717726233375	422304424175	816695441	643358002	7152387635
g22538	NA	glucan endo-1,6-β-glucosidase	GH5_15	EC:3.2.1.75	Glucose metabolism: β-glucan	31738105375	56639432865	1377079131975	211302755775	259102018125	30437204465	16560845665
g22770	NA	β-1,3-glucanase	GH128	NA	Glucose metabolism: β-glucan	15351194885	1926192535	74615827305	99788441775	204478826215	4924313315	114217503895
g23612	NA	β-1,3-glucanase	GH152	EC 3.2.1.39	Glucose metabolism: β-glucan	3446187528	32147502995	695706109225	669792524475	173484646345	196240505425	41541778454
g23764	NA	β-1,3-glucanase	GH128	NA	Glucose metabolism: β-glucan	0	361775636	916345198125	456669522375	1480053221	1652663911	501047069625
g23977	NA	β-glycanase	GH16_18	NA	Glucose metabolism: β-glucan	9896589992	983757407	122626936975	11283234249	14107944585	1927960066	15858450385
g24205	NA	glucan 1,3-β-glucosidase	GH5_9	EC:3.2.1.58	Glucose metabolism: β-glucan	0	501702694525	10828245435	0	44187398475	66033101575	1000032554
g24395	NA	1,3-β-glucanosyltransferase GAS1	GH72	EC:2.4.1.-	Glucose metabolism: β-glucan	826193479125	95860681705	133605025755	22822253145	301186499475	2037392998	87294685575
g2740	NA	glucan 1,3-β-glucosidase	GH17	EC 3.2.1.39	Glucose metabolism: β-glucan	166346429125	139774866935	638001322675	141287279525	219845161875	17174492535	312756841
g2784	NA	β-1,3-glucanase	GH128	NA	Glucose metabolism: β-glucan	448525465025	4214512547	1924753147	33940346565	231092177425	2761599184	890870110775
g2890	NA	β-glucosidase/unknown activity	GH5_49	NA	Glucose metabolism: β-glucan	0	150597471675	0	88237294025	67464561825	1569190373	73077713325
g3454	NA	glucan 1,3-β-glucosidase	GH55	EC:3.2.1.58	Glucose metabolism: β-glucan	35764598055	314996040125	283055560175	1245577077675	163558171025	170343636975	164530224175
g3460	NA	glucan 1,3-β-glucosidase	GH17	EC:3.2.1.58	Glucose metabolism: β-glucan	677694684015	406579464025	1011079569825	214839380325	246860469725	2610501601	683022700625
g4489	NA	1,3-β-glucanosyltransferase GAS1	GH72	EC:2.4.1.-	Glucose metabolism: β-glucan	32044178905	39943381715	55392671415	17589457185	10118424747	116091068225	276199374575
g5773	NA	β-glucosidase	GH3	EC:3.2.1.21	Glucose metabolism: β-glucan	346827418725	229139741025	445373830175	2038879371	177343325875	159626237325	3991785347
g6267	NA	β-glycanase	GH16_1	NA	Glucose metabolism: β-glucan	243590617075	1619702272625	727349000975	47381141235	235979879625	394841946475	2687258048
g6514	NA	endo-1,3(4)-β-glucanase	GH81	EC:3.2.1.6	Glucose metabolism: β-glucan	1301038746375	4509477378	680654838975	1550756349	18134913055	66383067955	6401281062
g6964	NA	β-glucosidase	GH3+CBM1	EC:3.2.1.21	Glucose metabolism: β-glucan	286955453325	246114533275	215155667525	1306420642	729510764	593111518625	472664969625
g7121	NA	glucan endo-1,3-β-D-glucosidase	GH17	EC:3.2.1.39	Glucose metabolism: β-glucan	541290180325	4311400313	461482395575	81325606145	780693781875	17204007985	2186788089
g7203	NA	dolichyl-phosphate β-glucosyltransferase	GT2	EC:2.4.1.117	Glucose metabolism: β-glucan	3759820945875	447045364875	417463431375	41061096255	431068669625	357491353375	475879393
g7540	NA	β-1,3-glucanase	GH64	EC 3.2.1.39	Glucose metabolism: β-glucan	0	59417886065	104134094575	19936661875	405685068	681014305	4066076285
g7548	NA	β-glycanase	GH16_18	NA	Glucose metabolism: β-glucan	273593309925	34283637195	13290073831	5031552117	73217684665	1171629281675	597683794425
g7748	NA	β-glucan synthesis-associated protein KRE6	GH16_2	N/A	Glucose metabolism: β-glucan	6529547605	872003529	4566264702	1397584052	24814149645	435184937675	1665241595
g7789	NA	β-glycanase	GH16_1	NA	Glucose metabolism: β-glucan	0	128723630675	0	2423335625	11681305245	82028797825	20649933725
g7969	NA	glucan 1,3-β-glucosidase	GH5_9	EC:3.2.1.58	Glucose metabolism: β-glucan	5969801999	55531702305	6141950503925	83514288905	140093534875	17993863595	32457038275
g8510	NA	β-glucosidase	GH3+CBM1	EC:3.2.1.21	Glucose metabolism: β-glucan	51279270845	486035628275	108404219775	5916291447	177712222075	271160205225	586200645675
g10228	NA	mannan endo-1,6-α-mannosidase	GH76	EC:3.2.1.101	Glycoprotein and mannose metabolism	1096295661475	1210899787475	1291993228	1612772723	2143518925	22223201015	238115609
g10854	NA	dolichyl-phosphate-mannose-protein mannosyltransferase	GT39	EC:2.4.1.109	Glycoprotein and mannose metabolism	4924361581	5271879912	335234702075	26922837665	2062449974	214016049075	384005957
g11207	NA	α-galactosidase	GH27	EC:3.2.1.22	Glycoprotein and mannose metabolism	138306253545	5758398666	63461537345	33469468605	430111415275	6790505715	63759580155
g11276	NA	β-1,4-mannosyltransferase	GT33	EC:2.4.1.142	Glycoprotein and mannose metabolism	1364132652525	89268105185	900943066575	1111757080425	924567011275	1294604445	159128565675
g11283	NA	sterol 3β-glucosyltransferase	GT1	NA	Glycoprotein and mannose metabolism	149042307075	885303621725	1298577811125	8151961176	111108992425	94599157635	10769574866
g12302	NA	mannosyl-oligosaccharide α-1,2-mannosidase	GH47	EC:3.2.1.113	Glycoprotein and mannose metabolism	1110455731025	9177083291	92423638745	393427973475	296172243925	5062902823	64639838125
g12377	NA	α-galactosidase	GH27+CBM35+CBM51	EC:3.2.1.22	Glycoprotein and mannose metabolism	0	322323918325	123110923875	332584304475	3700646143	154497016875	265211468
g12493	NA	protein O-GlcNAc transferase	GT41	EC:2.4.1.255	Glycoprotein and mannose metabolism	2132428669	19859919724	227028670225	120694991805	12640712005	13472183615	152815232975
g12639	NA	EGF-domain serine glucosyl/xylosyltransferase	GT90/GT0	EC:2.4.1.376 2.4.2.63	Glycoprotein and mannose metabolism	64585771415	406752424425	352350285925	12170365646	107663595405	13530604814	178993609775
g12843	NA	dolichyl-diphosphooligosaccharide	GT66	EC:2.4.99.18	Glycoprotein and mannose metabolism	737244287025	703129456325	62385160955	652343437475	5866813974	6174453266	829088619575
g13372	NA	GPI mannosyltransferase 1	GT50	EC:2.4.1.-	Glycoprotein and mannose metabolism	71242055535	92421034475	99713003445	267782717075	5298948603	715233095	8242757581
g13604	NA	Capsule associated protein 1	GT69	EC 2.4.1.-	Glycoprotein and mannose metabolism	803304161975	766511696825	241762053	1157369329425	977821882975	1054216110525	10226478952
g14354	NA	phosphatidylinositol N-acetylglucosaminyltransferase	GT4	EC:2.4.1.198	Glycoprotein and mannose metabolism	776578253825	0	5724852178	5748779946	461791899075	541609471775	90775775555
g14868	NA	mannan endo-1,6-α-mannosidase	GH76	EC:3.2.1.101	Glycoprotein and mannose metabolism	935832814	276743536625	422749901925	4452197819	29784497535	504007021125	4292666699
g14926	NA	MNN10; mannan polymerase II complex MNN10 subunit	GT34	EC:2.4.1.-	Glycoprotein and mannose metabolism	875863570425	546801372975	4445804047	393962143025	3709352598	381184133475	55511418245
g15333	NA	MNN10; mannan polymerase II complex MNN10 subunit	GT34	EC:2.4.1.-	Glycoprotein and mannose metabolism	105692228775	718919878125	100742931375	331743273325	89456646445	1170179186975	38410724895
g15408	NA	α-1,2-mannosidase	GH92	EC 3.2.1.113	Glycoprotein and mannose metabolism	922505612525	1311876262	104319856215	919587685075	821713135925	4061482092	3443592952
g15498	NA	mannosyl-oligosaccharide α-1,2-mannosidase	GH47	EC:2.4.1.83	Glycoprotein and mannose metabolism	0	3987253521	371841375725	22362808895	314467767425	335418556425	32980208845
g15774	NA	mannosyltransferase	GT15	EC:2.4.1.-	Glycoprotein and mannose metabolism	864850654975	436890620875	566383836775	315429259475	335509402225	417235681725	6753058616
g15817	NA	ANP1; mannan polymerase II complex ANP1 subunit	GT62	EC:2.4.1.-	Glycoprotein and mannose metabolism	78003756755	73414793895	6805361128	753478943725	84804957385	775837270525	650349700475
g15831	NA	α-1,3-mannosyltransferase	GT58	EC:2.4.1.258	Glycoprotein and mannose metabolism	97349200055	686392726275	198039061225	184967761225	1857940482	18569737505	11957285105
g16111	NA	GPI mannosyltransferase 3	GT22	EC:2.4.1.-	Glycoprotein and mannose metabolism	1785719981425	2441873445	2251083033	1897739269	198896788025	238623366225	97250369395
g16626	NA	α 1,2-mannosyltransferase	GT71	EC:2.4.1.-	Glycoprotein and mannose metabolism	579287202775	385098675475	36804950835	230322338825	20234904535	23735138585	504853476775
g17255	NA	α-1,2-mannosidase	GH92	EC 3.2.1.113	Glycoprotein and mannose metabolism	6074372193	47893043355	15474610234	307761131575	330424391425	2149899096	32446414525
g1764	NA	α-1,2-mannosyltransferase	GT22	EC:2.4.1.259 2.4.1.261	Glycoprotein and mannose metabolism	112909670545	1651412460875	2089529313625	143856830115	1248675437025	164484544525	52968022765
g17783	NA	MNN10; mannan polymerase II complex MNN10 subunit	GT34	EC:2.4.1.-	Glycoprotein and mannose metabolism	11518300498	1257717699	91440123805	64210732485	698676611575	709277449675	1105192692175
g18022	NA	mannan endo-1,6-α-mannosidase	GH76	EC:3.2.1.101	Glycoprotein and mannose metabolism	10488598013	10641099878	859885211975	587235674975	5504645465	6628417263	1241806838
g18131	NA	α-1,2-mannosyltransferase	GT15	EC:2.4.1.-	Glycoprotein and mannose metabolism	1259078650225	85628487905	894477865125	492636474025	500468630925	61227197105	12962939885
g18706	NA	mannosyl-oligosaccharide α-1,3-glucosidase	GH31	EC:3.2.1.207	Glycoprotein and mannose metabolism	45395406475	383860660675	4715224607	3851272494	362776340525	344030263375	56592235055
g18796	NA	mannosyl-oligosaccharide α-1,2-mannosidase	GH47	EC:3.2.1.113	Glycoprotein and mannose metabolism	202241845025	31718146405	710951900575	275920866925	392027952425	353047715025	311846651675
g18845	NA	mannosyl-oligosaccharide α-1,2-mannosidase	GH47	EC:3.2.1.113	Glycoprotein and mannose metabolism	2964745066	289082094325	29728660965	26518676935	28784009735	300149569425	37540522765
g19312	NA	GPI mannosyltransferase 4	GT22	EC:2.4.1.-	Glycoprotein and mannose metabolism	170393592565	191783754325	266269411825	899595978075	113549296475	1866001657	247104549925
g19451	NA	α-1,2-mannosyltransferase	GT4	EC:2.4.1.131	Glycoprotein and mannose metabolism	5792662875	103936916775	80131412065	215321593425	3903974315	456779855225	741010258525
g20620	NA	mannosyl-oligosaccharide α-1,2-mannosidase	GH47	EC:3.2.1.113	Glycoprotein and mannose metabolism	362897850225	2514826484	23130603395	239893987225	280083170575	28427560455	36820845315
g20711	NA	dolichyl-phosphate-mannose-protein mannosyltransferase	GT39	EC:2.4.1.109	Glycoprotein and mannose metabolism	56501842045	33693564475	372434541925	178224038375	19619201615	22069329625	584690696475
g20972	NA	mannosyl-glycoprotein endo-β-N-acetylglucosaminidase	GH85	EC:3.2.1.96	Glycoprotein and mannose metabolism	80258836355	8176484217	81461664025	49275659375	40275870675	502101545525	541260386675
g21278	NA	MNN11; mannan polymerase II complex MNN11 subunit	GT34	EC:2.4.1.-	Glycoprotein and mannose metabolism	911360954275	535064145125	707334552275	601137619325	46896803965	5509595724	60250023515
g21349	NA	α-1,2-mannosidase	GH92	EC 3.2.1.113	Glycoprotein and mannose metabolism	7802178839	7403967882	11105151915	310181984125	46750383375	43044126995	845215279575
g21708	NA	α-1,3-mannosyltransferase	GT69	EC:2.4.1.-	Glycoprotein and mannose metabolism	976076521	16722728871	694344193825	6536310109	258475510125	34872335845	166238519925
g21836	NA	α-1,3-glucosyltransferase	GT57	EC:2.4.1.267]	Glycoprotein and mannose metabolism	10617441592	170792951575	2083927555	237442595375	173432694425	135022699625	14030028235
g22539	NA	α-1,6-mannosyltransferase	GT32	EC:2.4.1.232	Glycoprotein and mannose metabolism	4723563588575	38641388015	690918876225	473746493025	63992759995	734676684075	646931049025
g22836	NA	mannan endo-1,6-α-mannosidase	GH76	EC:3.2.1.101	Glycoprotein and mannose metabolism	566677954175	58688289485	330147274825	1047685347875	18062487035	16428960925	1486113074
g22862	NA	mannosyltransferase 1	GT69	EC 2.4.1.-	Glycoprotein and mannose metabolism	206979680175	232721863665	8282269791	1033744829225	1031536928475	115449182925	1615565889
g23110	NA	GPI mannosyltransferase 2	GT76	EC:2.4.1.-	Glycoprotein and mannose metabolism	285318616075	240687469875	19870715675	116485176795	182728188425	22714127555	166903275775
g23525	NA	α-1,2-glucosyltransferase	GT59	EC:2.4.1.256	Glycoprotein and mannose metabolism	2268421736625	254539396415	2027049614	10343836717	11714974946	158512666375	206833522175
g23617	NA	mannan endo-1,6-α-mannosidase	GH76	EC:3.2.1.101	Glycoprotein and mannose metabolism	0	88248527275	576431263625	1850717085	23717827325	192878544125	1985142488
g2408	NA	α-1,2-mannosidase	GH92	EC 3.2.1.113	Glycoprotein and mannose metabolism	137021511325	1395366850125	25689644165	3298115436	349300008625	287580262275	2602141938
g24242	NA	α-1,2-mannosyltransferase	GT4	EC:2.4.1.131	Glycoprotein and mannose metabolism	13422918143	17100917949	28869139205	1347477808725	1938938595	1922247433	22848659335
g2562	NA	mannosyl-oligosaccharide α-1,2-mannosidase	GH47	EC:3.2.1.113	Glycoprotein and mannose metabolism	4187295796	21062751205	22316538655	553308050375	7090737493	892947735125	96667021775
g2667	NA	mannosyl-oligosaccharide glucosidase	GH63	EC:3.2.1.106	Glycoprotein and mannose metabolism	33266868	36793823895	2412958282	25944119075	2305459536	22165288255	3356681641
g2858	NA	dolichyl-phosphate-mannose-protein mannosyltransferase	GT39	EC:2.4.1.109	Glycoprotein and mannose metabolism	693768721125	64300725855	48971415595	2440452634	25026301235	2840229942	63213651095
g3327	NA	MNN9; mannan polymerase complexes MNN9 subunit	GT62	EC:2.4.1.232	Glycoprotein and mannose metabolism	111643752575	712138892875	8719480397	881691251175	727097117225	85825389555	87284188845
g3844	NA	α-mannosidase	GH38	EC:3.2.1.24	Glycoprotein and mannose metabolism	3380303299	4133396886	412025789525	262694798	264298041225	313744156925	888110472325
g4527	NA	mannan endo-1,6-α-mannosidase	GH76	EC:3.2.1.101	Glycoprotein and mannose metabolism	222436292225	808475388	44177155165	111768477425	775200223	1044181134	57173867525
g4555	NA	α-1,3/α-1,6-mannosyltransferase	GT4	EC:2.4.1.132 2.4.1.257	Glycoprotein and mannose metabolism	3937365229	30135198935	45640308445	35369943035	372464978525	385983839875	361811973225
g4770	NA	mannosyl-oligosaccharide α-1,2-mannosidase	GH47	EC:3.2.1.113	Glycoprotein and mannose metabolism	0	3263280265	269353164975	17007886255	350949251675	27013666535	427195059725
g5428	NA	mannosyl-oligosaccharide α-1,2-mannosidase	GH47	EC:3.2.1.113	Glycoprotein and mannose metabolism	37717379179	151971035125	294103617675	1274220495	1170549174225	852832849275	210466243075
g5597	NA	Capsule associated protein 44	GT69	EC 2.4.1.-	Glycoprotein and mannose metabolism	36710975975	264699413525	2326202992	133705387965	165553600175	193426666875	217573428025
g6938	NA	α-galactosidase	GH27+CBM35	EC:3.2.1.22	Glycoprotein and mannose metabolism	27133782575	1230037860325	19606005945	1003099664125	487606501125	7884408961	101557221995
g7169	NA	α-1,3-glucosyltransferase	GT57	EC:2.4.1.265	Glycoprotein and mannose metabolism	110408956965	1571032660625	606695869025	705660272875	109414259445	10296088698	130466381175
g7314	NA	α-galactosidase	GH27	EC:3.2.1.22	Glycoprotein and mannose metabolism	843982535725	603785378925	473914822425	44814171755	176183130005	291909209975	11180362913
g7704	NA	mannosyltransferase	GT15	EC:2.4.1.-	Glycoprotein and mannose metabolism	651330459075	666003084375	564266121825	330736014875	265697344075	3827527549	603658080925
g7814	NA	α-1,3-mannosyltransferase	GT69	EC:2.4.1.-	Glycoprotein and mannose metabolism	63936946325	1114489876975	1441124783975	40394480225	42905700365	38895390325	311809396475
g8115	NA	α-galactosidase	GH27+CBM35	EC:3.2.1.22	Glycoprotein and mannose metabolism	674196820125	396445826025	706811994925	531944892025	262448470975	206808002675	245692354925
g845	NA	mannan endo-1,6-α-mannosidase	GH76	EC:3.2.1.101	Glycoprotein and mannose metabolism	57529322065	1220921708825	733855150625	3605616396	48129487035	598102053525	47259244385
g8711	NA	α-1,6-mannosyltransferase	GT22	EC:2.4.1.260	Glycoprotein and mannose metabolism	2240134844575	2280398467925	2377301891	13611173685	1326434251	1446626288	22281563235
g8856	NA	endoplasmic reticulum Man9GlcNAc2 1,2-α-mannosidase	GH47	EC:3.2.1.209	Glycoprotein and mannose metabolism	3475956782	293311362725	1985730963	2567738634	191499940675	203615273175	305992617525
g9013	NA	mannosyl-oligosaccharide glucosidase	GH63	EC:3.2.1.106	Glycoprotein and mannose metabolism	147428208225	1214265611075	4882116034	236905866325	4136393264	408989980775	177339771475
g9149	NA	β-mannosidase	GH2	EC:3.2.1.25	Glycoprotein and mannose metabolism	946233278675	1035764820675	2230507366	1452876939	125648439625	135147799725	116150982975
g9367	NA	mannan endo-1,6-α-mannosidase	GH76	EC:3.2.1.101	Glycoprotein and mannose metabolism	102842857325	1825540173	395407830825	154703887925	2527442007	326373862175	27321244955
g9548	NA	glycoprotein glucosyltransferase	GT24	EC:2.4.1.-	Glycoprotein and mannose metabolism	1973401812	150732157775	218101083475	248762699925	18955913215	18021543345	250254446
g10586	NA	allantoinase	CE4	EC:3.5.2.5	N-acetylglucosamine metabolism	89147625145	3426772684	647030832	562690728575	318618162375	404038762725	830121998125
g11333	CHS1	chitin synthase	GT2	EC 2.4.1.16	N-Acetylglucosamine metabolism	1271439172575	716913975525	826650011525	400653215075	742554444025	123164467725	1390531077025
g16485	CHS2	chitin synthase	GT2	EC 2.4.1.16	N-Acetylglucosamine metabolism	21245604335	251105427575	1940030364775	158483447805	204446296725	221368976075	156932116925
g16557	NA	chitinase	GH18	EC:3.2.1.14	N-Acetylglucosamine metabolism	5344696945	314932986475	1328460381775	10185169676	97117650435	1262047493525	560974853275
g16724	CHS8	chitin synthase	GT2	EC 2.4.1.16	N-Acetylglucosamine metabolism	2968787103	3191734092	48807380485	1064509345	14894865165	1781271251	43539616985
g17669	CHS3	chitin synthase	GT2	EC 2.4.1.16	N-Acetylglucosamine metabolism	55245871715	22231177905	134603817875	0	54709103625	1813650255	369968584
g18778	NA	peptidoglycan-N-acetylglucosamine deacetylase	CBM18+CE4	EC:3.5.1.104	N-Acetylglucosamine metabolism	0	9352654925	4381251115	201751387	62217051925	66148070575	4192047255
g20926	NA	NA	CE4*	NA	N-Acetylglucosamine metabolism	51437619225	0	668328861425	143985211725	129422326025	9731838955	84888808025
g21234	NA	chitinase	CBM18+GH18	EC:3.2.1.14	N-Acetylglucosamine metabolism	827727897975	7903926204	558067271625	1195252848725	227370087075	2602186531	2907415104
g21616	NA	NA	CE4*	NA	N-Acetylglucosamine metabolism	6248725993	59747081625	3147307464	1159754903	5358721645	97873150625	8460218135
g2198	CHS4	chitin synthase	GT2	EC 2.4.1.16	N-Acetylglucosamine metabolism	1100717209425	841959802275	75970441785	2114909143	27246374185	390142096525	878045129425
g23790	NA	peptidoglycan-N-acetylglucosamine deacetylase	CE4	EC:3.5.1.104	N-Acetylglucosamine metabolism	666513191675	404310571425	413795508275	367981815075	2838275492	364756670175	469545531275
g24236	NA	NA	CE4*	NA	N-Acetylglucosamine metabolism	9559970353	83805118415	502342346475	425918021825	3455121547	7213958436	3854696321
g24263	NA	NA	CE4*	NA	N-Acetylglucosamine metabolism	84432275045	15410720555	26809239535	322428359975	6633367064	716568725275	17900359975
g3200	NA	β-N-acetylhexosaminidase	GH3	EC:3.2.1.52	N-Acetylglucosamine metabolism	8062832025	850666901325	378968146075	381456727125	5950785975	743845570125	12725485285
g3307	NA	chitinase	GH18	EC:3.2.1.14	N-Acetylglucosamine metabolism	20482506892	901691244975	1569145086425	136595384475	42448961575	107048738725	2034625759
g3394	NA	NA	CE4*	NA	N-Acetylglucosamine metabolism	52555828325	228058000085	25181478175	1660277873	3835081903	816762555725	24643624955
g5154	CHS5	chitin synthase	GT2	EC 2.4.1.16	N-Acetylglucosamine metabolism	320536815025	1832687971	291584123325	12428285485	1145633705875	169473223325	317616175825
g5155	CHS6	chitin synthase	GT2	EC 2.4.1.16	N-Acetylglucosamine metabolism	288556911875	2004718975	1508626858	552347099675	688440698725	925762304675	21942933465
g6223	CHS7	chitin synthase	GT2	EC 2.4.1.16	N-Acetylglucosamine metabolism	389203166525	2186370943	246103897825	937038975425	44806944595	79212774555	336808218975
g805	NA	chitinase	GH18	EC:3.2.1.14	N-Acetylglucosamine metabolism	583177065125	5298309113	700553349175	129039535075	311710363475	601559994575	576813248625
g880	NA	chitinase	GH18	EC:3.2.1.14	N-Acetylglucosamine metabolism	14780688455	24866846025	1396300953275	1066953288925	121061848175	202175214375	2241115766
g10109	NA	rhamnogalacturonan acetylesterase	CE12	EC:3.1.1.86	Rhamnose metabolism	29776718895	259380578225	274170617175	986407072175	1270750215675	93045446555	2848833184
g10502	NA	unsaturated rhamnogalacturonyl hydrolase	GH105	EC:3.2.1.172	Rhamnose metabolism	527697480475	4354414534	9264272084	9984475707	651341161925	5568388814	530939371325
g10743	NA	unsaturated rhamnogalacturonyl hydrolase	GH105	EC:3.2.1.172	Rhamnose metabolism	419854614725	516675295525	633513234825	44531864715	3261376442	520654035175	436902313125
g11073	NA	rhamnogalacturonan endolyase	PL4_1	EC:4.2.2.23	Rhamnose metabolism	492887604375	7318470688	1541268631925	224795915775	39477777195	272478340775	1022998935025
g12948	NA	rhamnogalacturonan endolyase	PL4_5	EC:4.2.2.23	Rhamnose metabolism	701264836925	788595099175	32420934925	63120465585	316712388875	149139769365	26460969075
g13573	NA	rhamnogalacturonan acetylesterase	CE12	EC:3.1.1.86	Rhamnose metabolism	3265849146	52844381595	1078812415925	160157281225	126198721015	802008092775	220128089225
g14542	NA	rhamnogalacturonan hydrolase	GH28	EC:3.2.1.171	Rhamnose metabolism	88652376515	1557523102825	2046970242025	413120744425	190677158775	2657495545	346597521975
g17373	NA	unsaturated rhamnogalacturonyl hydrolase	GH105	EC:3.2.1.172	Rhamnose metabolism	0	0	0	0	0	0	0
g17454	NA	rhamnogalacturonan endolyase	PL4_5	EC:4.2.2.23	Rhamnose metabolism	387107688975	90775922675	52138295095	475873938175	4595786529	599307100975	376096262875
g21142	NA	unsaturated rhamnogalacturonyl hydrolase	GH105+GH105	EC:3.2.1.172	Rhamnose metabolism	0	0	0	0	0	0	0
g21596	NA	rhamnogalacturonan acetylesterase	CE12	EC:3.1.1.86	Rhamnose metabolism	0	0	32270126	43475116775	2557912492	115880063025	83973109925
g23853	NA	rhamnogalacturonan endolyase	PL4_3	EC:4.2.2.23	Rhamnose metabolism	432046819875	6641936558	4702476452	5175585559	53013289265	658995876225	5569537585
g5386	NA	rhamnogalacturonan endolyase	PL4	EC:4.2.2.23	Rhamnose metabolism	42846954695	208929880375	312403836775	341098165425	253322171325	170829309325	102161010375
g7834	NA	α-L-rhamnosidase	GH78	EC:3.2.1.40	Rhamnose metabolism	75018640445	6092181298	1099117895125	21142191165	225236524825	182359850925	346968068875
g9938	NA	rhamnogalacturonan endolyase	PL4_1	EC:4.2.2.23	Rhamnose metabolism	331291450825	4125440439	67687355565	1182171084475	56392887585	216055158775	721591364775
g14611	NA	trehalose 6-phosphate synthase complex regulatory subunit	GT20	EC 3.1.3.12	Trehalose metabolism	1053759786125	31434759705	3657514017	294106684575	160566112425	182212739275	8042229156
g17565	NA	trehalose 6-phosphate synthase	GT20	EC:2.4.1.15 2.4.1.347	Trehalose metabolism	3963990487	7463416421	1114433984775	1126002175425	5625464657	726345254525	2059452163775
g315	NA	TPS; trehalose 6-phosphate synthase/phosphatase	GT20	EC:2.4.1.15	Trehalose metabolism	97499768285	2467663164	380602391575	259484769075	193184402275	228143751625	101447482795
g6455	NA	α-trehalase	GH37	EC:3.2.1.28	Trehalose metabolism	2104086121375	204581580975	22732084715	162390267575	172192579775	2077604312	7201578256
g9627	NA	α,α-trehalose phosphorylase (configuration-retaining)	GT4	EC:2.4.1.231	Trehalose metabolism	982847041525	1242740194075	758861250775	508141285025	412938491625	700218176625	485295239325
g1068	NA	endo-1,4-β-xylanase	GH11+CBM1	EC:3.2.1.8	Xylose and arabinan metabolism	0	0	0	128321817675	90138827375	8681970805	74269411675
g11505	NA	α-D-xyloside xylohydrolase	GH31	EC:3.2.1.177	Xylose and arabinan metabolism	2258067854	4367347099	833523467725	322384886925	59941774525	9267778145	556244975275
g13602	NA	XYL4; xylan 1,4-β-xylosidase	GH3	EC:3.2.1.37	Xylose and arabinan metabolism	9925421535	1307705768575	164621903575	1213172049875	8541023478	1092639098575	1107112745
g16251	NA	acetylxylan esterase	CE1+CBM2	EC:3.1.1.72	Xylose and arabinan metabolism	0	0	0	0	0	0	0
g23596	NA	EGF-domain serine glucosyl/xylosyltransferase	GT90	EC:2.4.1.376/2.4.2.63	Xylose and arabinan metabolism	23521793315	221838990125	2982312924	28120791695	292732958975	317734683525	257348473025
g2648	NA	endo-1,4-β-xylanase	GH11+CBM1+CBM60	EC:3.2.1.8	Xylose and arabinan metabolism	0	0	0	0	24670558825	328703619	22404596225
g2649	NA	acetylxylan esterase	CE5+CBM1	EC:3.1.1.72	Xylose and arabinan metabolism	96274835975	324354187825	2029433099075	120692129115	866972641225	367061490875	9893225325
g2775	NA	acetylxylan esterase	CE5	EC:3.1.1.72	Xylose and arabinan metabolism	0	716576002175	307546455725	156105811	100485155725	506525008	2598588918
g3831	NA	endo-1,4-β-xylanase	GH10	EC:3.2.1.8	Xylose and arabinan metabolism	18144766235	25523308625	105097291865	298485023525	233922332125	98008443655	25097315905
g5422	NA	endo-b-1,4-xylanase	GH76	EC 3.2.1.8	Xylose and arabinan metabolism	122952195775	12569415531	486980646325	51541819175	81292698585	72936860545	2300505335
g675	NA	arabinan endo-1,5-α-L-arabinosidase	GH43_6	EC:3.2.1.99	Xylose and arabinan metabolism	606531685925	640111374125	558481421975	14173686715	8514199141	5115453742	235578996675
g9592	NA	acetylxylan esterase	CE1	EC:3.1.1.72	Xylose and arabinan metabolism	2206723699025	196261450875	653396772	83497108675	516427907925	47538049425	48812495125
g21027	NA	NA	GH65	NA	Other, not sure about classification	52813210925	218065834475	71744160375	247418759125	8710179405	122462430725	34394599275
g22177	NA	synthase CPS1, putative	GT2	NA	Other, not sure about classification	21064032795	605277449	974529248	154129070625	10108391905	10100855435	83417199525
g5678	NA	Spore coat polysaccharide biosynthesis protein SpsA	GT2	NA	Other, not sure about classification	738093374925	1022989950075	10963469531	78921225075	118992503025	17294118625	59874306865
