## Supplementary File 2 for "Cell wall carbohydrate dynamics during the differentiation of infection structures by the apple scab fungus, *Venturia inaequalis*"

### Sheet: Up-regulated
Gene ID	Enzyme	CAZyme	EC	Classification
g10109	rhamnogalacturonan acetylesterase	CE12	EC:3.1.1.86	Rhamnose metabolism
g10228	mannan endo-1,6-α-mannosidase	GH76	EC:3.2.1.101	Glycoprotein and mannose metabolism
g10405	β-1,3-glucanase	GH128	NA	Glucose metabolism: β-glucan
g10540	α-1,4 polygalactosaminidase	GH114	EC 3.2.1.109	Galactose metabolism
g10633	α-1,4 polygalactosaminidase	GH114	EC 3.2.1.109	Galactose metabolism
g10636	N-acetylgalactosamine deacetylase	CBM87+CE18	EC 3.5.1.-	Galactose metabolism
g11073	rhamnogalacturonan endolyase	PL4_1	EC:4.2.2.23	Rhamnose metabolism
g11125	β-glycanase	GH16_1	NA	Glucose metabolism: β-glucan
g11371	β-glucosidase	GH3	EC:3.2.1.21	Glucose metabolism: β-glucan
g11584	α-1,4 polygalactosaminidase	GH114	EC 3.2.1.109	Galactose metabolism
g12377	α-galactosidase	GH27+CBM35+CBM51	EC:3.2.1.22	Glycoprotein and mannose metabolism
g12448	β-glucosidase	GH3 + CBM1	EC:3.2.1.21	Glucose metabolism: β-glucan
g12639	EGF-domain serine glucosyl/xylosyltransferase	GT90/GT0	EC:2.4.1.376 2.4.2.63	Glycoprotein and mannose metabolism
g12948	rhamnogalacturonan endolyase	PL4_5	EC:4.2.2.23	Rhamnose metabolism
g13294	SUN family β-glucosidase	GH132	EC:3.2.1.-	Glucose metabolism: β-glucan
g13573	rhamnogalacturonan acetylesterase	CE12	EC:3.1.1.86	Rhamnose metabolism
g16125	glucan 1,3-β-glucosidase	GH5_9	EC:3.2.1.58	Glucose metabolism: β-glucan
g16583	β-glucosidase	GH3+CBM1	EC:3.2.1.21	Glucose metabolism: β-glucan
g16799	1,3-β-glucanosyltransferase GAS5	GH72	EC:2.4.1.-	Glucose metabolism: β-glucan
g17255	α-1,2-mannosidase	GH92	EC 3.2.1.113	Glycoprotein and mannose metabolism
g17641	β-glycanase	GH16_4	NA	Glucose metabolism: β-glucan
g17669	chitin synthase	GT2	EC 2.4.1.16	N-acetylglucosamine metabolism
g18523	α-1,4-galactosaminogalactan hydrolase	GH135	EC 3.2.1.-	Galactose metabolism
g18796	mannosyl-oligosaccharide α-1,2-mannosidase	GH47	EC:3.2.1.113	Glycoprotein and mannose metabolism
g19643	β-glycanase	GH16_18	NA	Glucose metabolism: β-glucan
g20195	endo-β-1,6-galactanase	GH5_16	EC 3.2.1.164	Galactose metabolism
g21234	chitinase	CBM18+GH18	EC:3.2.1.14	N-acetylglucosamine metabolism
g21349	α-1,2-mannosidase	GH92	EC 3.2.1.113	Glycoprotein and mannose metabolism
g21365	α-amylase	GH13_1	EC:3.2.1.1	Glucose metabolism: α-glucan
g21471	glucan 1,3-β-glucosidase	GH55	EC:3.2.1.58	Glucose metabolism: β-glucan
g21524	SUN family β-glucosidase	GH132	EC:3.2.1.-	Glucose metabolism: β-glucan
g21616	NA	CE4*	NA	N-acetylglucosamine metabolism
g22149	β-1,4-glucosidase	GH1	EC 3.2.1.21	Glucose metabolism: β-glucan
g22413	α-1,4 polygalactosaminidase	GH114	EC 3.2.1.109	Galactose metabolism
g22836	mannan endo-1,6-α-mannosidase	GH76	EC:3.2.1.101	Glycoprotein and mannose metabolism
g23764	β-1,3-glucanase	GH128	NA	Glucose metabolism: β-glucan
g24263	NA	CE4*	NA	N-acetylglucosamine metabolism
g24395	1,3-β-glucanosyltransferase GAS1	GH72	EC:2.4.1.-	Glucose metabolism: β-glucan
g2649	acetylxylan esterase	CE5+CBM1	EC:3.1.1.72	Xylose and arabinan metabolism
g2740	glucan 1,3-β-glucosidase	GH17	EC 3.2.1.39	Glucose metabolism: β-glucan
g3460	glucan 1,3-β-glucosidase	GH17	EC:3.2.1.58	Glucose metabolism: β-glucan
g3831	endo-1,4-β-xylanase	GH10	EC:3.2.1.8	Xylose and arabinan metabolism
g4409	α-1,4 polygalactosaminidase	GH114	EC 3.2.1.109	Galactose metabolism
g4527	mannan endo-1,6-α-mannosidase	GH76	EC:3.2.1.101	Glycoprotein and mannose metabolism
g5386	rhamnogalacturonan endolyase	PL4	EC:4.2.2.23	Rhamnose metabolism
g5422	endo-β-1,4-xylanase	GH76	EC 3.2.1.8	Xylose and arabinan metabolism
g5428	mannosyl-oligosaccharide α-1,2-mannosidase	GH47	EC:3.2.1.113	Glycoprotein and mannose metabolism
g5678	spore coat polysaccharide biosynthesis protein SpsA	GT2	NA	Other, not sure about classification
g6267	β-glycanase	GH16_1	NA	Glucose metabolism: β-glucan
g6459	α-amylase	GH13	EC 3.2.1.4	Glucose metabolism: α-glucan
g675	arabinan endo-1,5-α-L-arabinosidase	GH43_6	EC:3.2.1.99	Xylose and arabinan metabolism
g6750	oligo-1,6-glucosidase	GH13_40	EC:3.2.1.10	Glucose metabolism: α-glucan
g6964	β-glucosidase	GH3+CBM1	EC:3.2.1.21	Glucose metabolism: β-glucan
g7314	α-galactosidase	GH27	EC:3.2.1.22	Glycoprotein and mannose metabolism
g7540	β-1,3-glucanase	GH64	EC 3.2.1.39	Glucose metabolism: β-glucan
g7548	β-glycanase	GH16_18	NA	Glucose metabolism: β-glucan
g7814	α-1,3-mannosyltransferase	GT69	EC:2.4.1.-	Glycoprotein and mannose metabolism
g7834	α-L-rhamnosidase	GH78	EC:3.2.1.40	Rhamnose metabolism
g7969	glucan 1,3-β-glucosidase	GH5_9	EC:3.2.1.58	Glucose metabolism: β-glucan
g7989	α-glucosidase	GH31	EC:3.2.1.20	Glucose metabolism: α-glucan
g799	glucan 1,4-α-glucosidase	GH15	EC:3.2.1.3	Glucose metabolism: α-glucan
g805	chitinase	GH18	EC:3.2.1.14	N-acetylglucosamine metabolism
g8055	glucan 1,4-α-glucosidase	GH15	EC:3.2.1.3	Glucose metabolism: α-glucan
g8375	glucan endo-1,3-α-glucosidase	GH71	EC:3.2.1.59	Glucose metabolism: α-glucan
g8510	β-glucosidase	GH3+CBM1	EC:3.2.1.21	Glucose metabolism: β-glucan
g9013	mannosyl-oligosaccharide glucosidase	GH63	EC:3.2.1.106	Glycoprotein and mannose metabolism
g9367	mannan endo-1,6-α-mannosidase	GH76	EC:3.2.1.101	Glycoprotein and mannose metabolism
g9592	acetylxylan esterase	CE1	EC:3.1.1.72	Xylose and arabinan metabolism
g9915	α-1,4-galactosaminogalactan hydrolase	GH135	EC 3.2.1.-	Galactose metabolism
g9938	rhamnogalacturonan endolyase	PL4_1	EC:4.2.2.23	Rhamnose metabolism

### Sheet: Down-regulated
Gene ID	Enzyme	CAZyme	EC	Classification
g10198	α-1,4 polygalactosaminidase	GH114	EC 3.2.1.109	Galactose metabolism
g10200	N-acetylgalactosamine deacetylase	CBM87+CE18	EC 3.5.1.-	Galactose metabolism
g10257	glucan endo-1,3-α-glucosidase	GH71	EC:3.2.1.59	Glucose metabolism: α-glucan
g12874	α-1,4-galactosaminogalactan hydrolase	GH135	EC 3.2.1.-	Galactose metabolism
g13827	β-glycanase	GH16_1	NA	Glucose metabolism: β-glucan
g14354	phosphatidylinositol N-acetylglucosaminyltransferase	GT4	EC:2.4.1.198	Glycoprotein and mannose metabolism
g14542	rhamnogalacturonan hydrolase	GH28	EC:3.2.1.171	Rhamnose metabolism
g14611	trehalose 6-phosphate synthase complex regulatory subunit	GT20	EC 3.1.3.12	Trehalose metabolism
g14735	inositol 3-α-galactosyltransferase	GT8	EC:2.4.1.123	Galactose metabolism
g15107	β-glycanase	CBM18+GH16_19	NA	Glucose metabolism: β-glucan
g15333	MNN10; mannan polymerase II complex MNN10 subunit	GT34	EC:2.4.1.-	Glycoprotein and mannose metabolism
g15895	β-1,4-glucosidase	GH1	EC 3.2.1.21	Glucose metabolism: β-glucan
g16557	chitinase	GH18	EC:3.2.1.14	N-acetylglucosamine metabolism
g17565	trehalose 6-phosphate synthase	GT20	EC:2.4.1.15 2.4.1.347	Trehalose metabolism
g1764	α-1,2-mannosyltransferase	GT22	EC:2.4.1.259 2.4.1.261	Glycoprotein and mannose metabolism
g1789	glucan endo-1,3-β-D-glucosidase	GH17	EC:3.2.1.39	Glucose metabolism: β-glucan
g18436	oligo-1,6-glucosidase	GH13_40	EC:3.2.1.10	Glucose metabolism: α-glucan
g18524	α-1,4-galactosaminogalactan hydrolase	GH135	EC 3.2.1.-	Galactose metabolism
g20534	N-acetylgalactosamine deacetylase	CBM87+CE18	EC 3.5.1.-	Galactose metabolism
g21027	NA	GH65	NA	Other, not sure about classification.
g21708	α-1,3-mannosyltransferase	GT69	EC:2.4.1.-	Glycoprotein and mannose metabolism
g2198	chitin synthase	GT2	EC 2.4.1.16	N-acetylglucosamine metabolism
g22770	β-1,3-glucanase	GH128	NA	Glucose metabolism: β-glucan
g22836	mannan endo-1,6-α-mannosidase	GH76	EC:3.2.1.101	Glycoprotein and mannose metabolism
g23025	1,4-α-glucan branching enzyme	CBM48+GH13_8	EC:2.4.1.18	Glucose metabolism: α-glucan
g23451	α-amylase	GH13	EC 3.2.1.3	Glucose metabolism: α-glucan
g2784	β-1,3-glucanase	GH128	NA	Glucose metabolism: β-glucan
g315	TPS; trehalose 6-phosphate synthase/phosphatase	GT20	EC:2.4.1.15	Trehalose metabolism
g3200	β-N-acetylhexosaminidase	GH3	EC:3.2.1.52	N-acetylglucosamine metabolism
g3307	chitinase	GH18	EC:3.2.1.14	N-acetylglucosamine metabolism
g3394	NA	CE4*	NA	N-acetylglucosamine metabolism
g3844	α-mannosidase	GH38	EC:3.2.1.24	Glycoprotein and mannose metabolism
g4310	α-1,3-glucan synthase	GH13_22+GT5	EC:2.4.1.183	Glucose metabolism: α-glucan
g5073	α-glucosidase	GH31	EC 3.2.1.20	Glucose metabolism: α-glucan
g5155	chitin synthase	GT2	EC 2.4.1.16	N-acetylglucosamine metabolism
g6223	chitin synthase	GT2	EC 2.4.1.16	N-acetylglucosamine metabolism
g6405	N-acetylgalactosamine deacetylase	CBM87+CE18	EC 3.5.1.-	Galactose metabolism
g6455	α-trehalase	GH37	EC:3.2.1.28	Trehalose metabolism
g6514	endo-1,3(4)-β-glucanase	GH81	EC:3.2.1.6	Glucose metabolism: β-glucan
g7121	glucan endo-1,3-β-D-glucosidase	GH17	EC:3.2.1.39	Glucose metabolism: β-glucan
g7748	β-glucan synthesis-associated protein KRE6	GH16_2	N/A	Glucose metabolism: β-glucan
g7759	α-glucosidase	GH31	EC:3.2.1.20	Glucose metabolism: α-glucan
g880	chitinase	GH18	EC:3.2.1.14	N-acetylglucosamine metabolism
